# Determinants of Murine Skin Microbiota Composition in Homeostasis and Wound Healing

**DOI:** 10.1101/2021.06.20.449197

**Authors:** Jack Galbraith, Julien M. D. Legrand, Nicholas Muller, Betoul Baz, Katie Togher, Nicholas Matigian, Seungha Kang, Sylvia Young, Sally Mortlock, Edwige Roy, Grant Morahan, Graeme Walker, Mark Morrison, Kiarash Khosrotehrani

## Abstract

Animal microbiota have complex interactions with hosts and environment that determines its composition. Yet the ability of hosts to determine their microbiota composition is less well studied. In this study, to investigate the role host genetics in determining skin microbiota, we used 30 different mouse strains from the recombinant inbred panel, the Collaborative Cross. Murine skin microbiota composition was strongly dependent on murine strain with > 50% of the variation explained by murine strain. In particular, a quantitative trait locus on chromosome 4 associates both with *Staphylococcus* abundance and principal-component multi-trait analyses. Additionally, excisional wound associated changes in microbiota composition were not uniform across mouse strains and were host-specific, the genetic background accounting for about 40% of the variation in microbiota. Genetic background also had the highest effect on the healing speed of wounds accounting for over 50% of the variation while mouse age and microbiota composition change accounted only for 20% and 5% of the healing speed despite reaching statistical significance. In conclusion, host genetics has a significant impact on the skin microbiota composition during both homeostasis and wound healing. These findings have long reaching implications in our understanding of associations between microbiota dysbiosis and disease.
