## Supplemental_Table_1 for "Determinants of Murine Skin Microbiota Composition in Homeostasis and Wound Healing"

### Sheet: Supplemental_3
Haplotype	Genes	Region_(Chr:Mbps)
PWK_PhJ	Laptm5,Matn1	4:130900000-132200000
CAST_EiJ	Epb4.1,Gm10300,Laptm5,Matn1,Mecr,Ptpru,Srsf4,Tmem200b	4:130900000-132200000
WSB_EiJ	Epb4.1,Mecr	4:130900000-132200000
PWK_PhJ	Gpatch3,Rps6ka1	4:131900000-135000000
CAST_EiJ	Aim1l,Arid1a,Atpif1,Catsper4,Cnksr1,Epb4.1,Extl1,Eya3,Fam46b,Gm10300,Gm7534,Gmeb1,Grrp1,Kdf1,Map3k6,Nr0b2,Nudc,Pdik1l,Phactr4,Pigv,Ptafr,Rab42,Rhd,Rpa2,Rsrp1,Sepn1,Smpdl3b,Srsf4,Stx12,Taf12,Tmem200b,Ubxn11,Xkr8,Zdhhc18,Zfp593,Zfp683	4:131900000-135000000
WSB_EiJ	Atpif1,Cd164l2,Epb4.1,Gmeb1,Trnp1	4:131900000-135000000
