## Supplemental_Table_2 for "Determinants of Murine Skin Microbiota Composition in Homeostasis and Wound Healing"

### Sheet: Supplemental_4_Mice
Strain	Sex	Age
BEM_AG	F	207
BEM_AG	F	207
BEM_AG	F	207
BEM_AG	F	207
BOM_GB	F	211
BOM_GB	F	211
BOM_GB	F	184
BOM_GB	F	154
DAVIS_BA	F	183
DAVIS_BA	F	183
DAVIS_BA	F	183
DAVIS_BA	F	183
DAVIS_BA	F	179
FIV_AC	F	120
FIV_AC	F	120
FIV_AC	F	120
FIV_AC	F	120
FIV_AC	F	120
GIG_EF	F	114
GIG_EF	F	114
GIG_EF	F	114
GIT_GC	F	121
GIT_GC	F	121
HAX2_EF	F	110
HAX2_EF	F	110
HAX2_EF	F	102
HAX2_EF	F	102
HAZ_FE	F	182
HAZ_FE	F	182
HAZ_FE	F	182
HAZ_FE	F	175
HAZ_FE	F	175
JUNIOR_GB	F	184
JUNIOR_GB	F	151
JUNIOR_GB	F	151
JUNIOR_GB	F	135
JUNIOR_GB	F	135
LAM_DC	F	171
LAM_DC	F	171
LAM_DC	F	171
LAM_DC	F	171
LAT_HD	F	221
LAT_HD	F	221
LAT_HD	F	221
LEL_FH	F	106
LEL_FH	F	106
LEL_FH	F	106
LEM_AF	F	174
LEM_AF	F	129
LOT_FC	F	180
LOT_FC	F	180
LOT_FC	F	180
LOT_FC	F	149
LOT_FC	F	132
LUF_AD	F	213
LUF_AD	F	213
LUF_AD	F	210
LUF_AD	F	199
LUF_AD	F	199
LUG_EH	F	119
LUG_EH	F	119
LUG_EH	F	119
LUG_EH	F	119
NUK_AC	F	206
NUK_AC	F	206
NUK_AC	F	206
NUK_AC	F	206
POH_DC	F	153
POH_DC	F	153
PUB_CD	F	113
PUB_CD	F	113
PUB_CD	F	113
S129S	F	145
S129S	F	145
S129S	F	145
S129S	F	145
S129S	F	145
SAT_GA	F	181
SAT_GA	F	181
SAT_GA	F	181
SAT_GA	F	181
SEH_AH	F	175
SEH_AH	F	175
SEH_AH	F	175
SEH_AH	F	175
STUCKY_HF	F	178
STUCKY_HF	F	154
STUCKY_HF	F	154
TAS_FE	F	202
TAS_FE	F	202
TAS_FE	F	202
TOFU_FB	F	147
TOFU_FB	F	134
TOFU_FB	F	134
TOFU_FB	F	134
TOP_DA	F	179
TOP_DA	F	179
TOP_DA	F	179
TOP_DA	F	179
TOP_DA	F	179
WAB2_DH	F	183
WAB2_DH	F	183
WAB2_DH	F	183
WAB2_DH	F	183
WAB2_DH	F	183
XAV_AH	F	150
XAV_AH	F	150
YID_FH	F	145
YID_FH	F	145
YID_FH	F	145
ZIF2_FC	F	185
ZIF2_FC	F	185
ZIF2_FC	F	150
ZIF2_FC	F	150
